# Unveiling drug tolerant and persister-like cells in *Leishmania braziliensis* lines derived from patients with cutaneous leishmaniasis

**DOI:** 10.1101/2023.07.04.547666

**Authors:** Marlene Jara, Jorge Arevalo, Alejandro Llanos, Frederik Van den Broeck, Malgorzata Anna Domagalska, Jean Claude Dujardin

## Abstract

**Introduction:** Resistance against anti-*Leishmania* drugs (DR) has been studied for years, giving important insights into long-term adaptations of these parasites to drugs, through genetic modifications. However, microorganisms can also survive lethal drug exposure by entering into temporary quiescence, a phenomenon called drug tolerance (DT), which is rather unexplored in *Leishmania*.

**Methods:** We studied a panel of 9 *Leishmania braziliensis* strains highly susceptible to potassium antimonyl tartrate (PAT), exposed promastigotes to lethal PAT pressure and compared several cellular and molecular parameters distinguishing DT from DR.

**Results and discussion:** We demonstrated *in vitro* that a variable proportion of cells remained viable, showing all the criteria of DT and not of DR: (i) signatures of quiescence, under drug pressure: reduced proliferation and significant decrease of rDNA transcription, (ii) reversibility of the phenotype: return to low IC_50_ after removal of drug pressure, (iii) absence of significant genetic differences between exposed and unexposed lineages of each strain and absence of reported markers of DR. We found different levels of quiescence and DT among the different *L. braziliensis* strains. We provide here a new *in vitro* model of drug-induced quiescence and DT in *Leishmania*. Research should be extended *in vivo*, but current model could be further exploited to support R&D, for instance, to guide screening of compounds able to overcome quiescence resilience of the parasite, hereby improving therapy of leishmaniasis.
