## Supplemental data for "Unveiling drug tolerant and persister-like cells in *Leishmania braziliensis* lines derived from patients with cutaneous leishmaniasis"

### Sheet: OVERAL TABLE
TYPE	LOCATION	IMPACT	EFFECT	PER005	PER006	PER094	PER122	PER191	PER206	PER207	PER348	PER362	TOTAL
SNPS	NON-CODING	MODIFIER	downstream gene variant	3	2	4	3	2	1	0	17	2	34
			upstream gene variant	38	15	28	16	8	20	16	136	13	290
			intergenic region	0	0	0	0	0	0	0	1	0	1
	CODING	MODERATE	synonymous variant	7	1	6	4	0	6	3	24	1	52
			missense variant	6	1	7	6	1	10	2	30	3	66
			TOTAL	54	19	45	29	11	37	21	208	19	443
INDELS	NON-CODING	MODIFIER	downstream gene variant	3	8	7	9	7	8	7	5	9	63
			upstream gene variant	80	93	65	73	68	80	81	77	62	679
			intergenic region	1	2	2	0	1	2	0	0	0	8
	CODING	MODERATE	conservative inframe deletion	0	3	1	0	0	0	1	0	0	5
			conservative inframe insertion	3	9	0	3	2	2	4	0	1	24
			disruptive inframe deletion	0	0	1	0	1	0	0	1	2	5
			disruptive inframe insertion	0	1	0	1	2	2	1	0	1	8
		HIGH	frameshift variant	0	3	0	1	2	1	2	3	1	13
			stop gained & conservative inframe insertion	0	0	0	0	0	0	0	0	1	1
			TOTAL	87	119	76	87	83	95	96	86	77	806

### Sheet: HIGH IMPACT INDELS
STRAIN	CHROMOSOME	POSITION	GENOTYPE POST-PAT	GENOTYPE POST-PBS	ALTERNATE ALLELE	IMPACT	NEW GENE ID	GENE ID	ORTHOLOGOUS CLUSTER	PRODUCT
IND_PER006	LbrM_03_v4_36	282935	0/0	0/1	C	frameshift_variant	LbrM2904_000051800.1	LbrM.03.0600	ORTHOMCL7382	hypothetical protein, conserved
IND_PER006	LbrM_16_v4_53	35421	0/0	0/1	T	frameshift_variant	LbrM2904_000245600.1	LbrM.16.0130	ORTHOMCL5924	hypothetical protein, conserved
IND_PER006	LbrM_26_v4_59	335676	0/1	0/0	G	frameshift_variant	LbrM2904_000511500.1	LbrM.26.1100	ORTHOMCL3749	hypothetical protein, conserved
IND_PER122	LbrM_03_v4_36	282917	0/0	0/1	C	frameshift_variant	LbrM2904_000051800.1	LbrM.03.0600	ORTHOMCL7382	hypothetical protein, conserved
IND_PER191	LbrM_05_v4_38	90856	0/0	0/1	G	frameshift_variant	LbrM2904_000072200.1	LbrM.05.0280	ORTHOMCL7216	ARP2/3 complex 16kDa subunit, putative
IND_PER191	LbrM_21_v4_55	520611	0/0	0/1	G	frameshift_variant	LbrM2904_000401700.1	LbrM.21.1480	ORTHOMCL4681	hypothetical protein, conserved
IND_PER206	LbrM_03_v4_36	282935	0/0	0/1	C	frameshift_variant	LbrM2904_000051800.1	LbrM.03.0600	ORTHOMCL7382	hypothetical protein, conserved
IND_PER207	LbrM_03_v4_36	282917	0/1	0/0	C	frameshift_variant	LbrM2904_000051800.1	LbrM.03.0600	ORTHOMCL7382	hypothetical protein, conserved
IND_PER207	LbrM_05_v4_38	90856	0/0	0/1	G	frameshift_variant	LbrM2904_000072200.1	LbrM.05.0280	ORTHOMCL7216	ARP2/3 complex 16kDa subunit, putative
IND_PER348	LbrM_08_v4_42	387318	0/0	0/1	A	frameshift_variant	LbrM2904_000120900.1	LbrM.08.0800	ORTHOMCL6831	AAA domain (dynein-related subfamily)/von Willebrand factor type A domain containing protein, putative
IND_PER348	LbrM_26_v4_59	335676	0/0	0/1	G	frameshift_variant	LbrM2904_000511500.1	LbrM.26.1100	ORTHOMCL3749	hypothetical protein, conserved
IND_PER348	LbrM_31_v4_64	634819	0/1	0/0	CC	frameshift_variant	LbrM2904_000675400.1	LbrM.31.1700	ORTHOMCL2339	hypothetical protein, unknown function
IND_PER362	LbrM_03_v4_36	208473	0/1	0/0	GTAG	stop_gained&conservative_inframe_insertion	LbrM2904_000050000.1	LbrM.03.0440	ORTHOMCL7397	hypothetical protein, conserved
IND_PER362	LbrM_04_v4_39	180959	0/1	0/0	C	frameshift_variant	LbrM2904_000060300.1	LbrM.04.0450	ORTHOMCL7316	hypothetical protein, conserved

### Sheet: MISSENSE MUTATIONS
STRAIN	CHROMOSOME	POSITION	GENOTYPE POST-PAT	GENOTYPE POST-PBS	ALTERNATE ALLELE	NEW GENE ID	GENE ID	ORTHOLOGOUS CLUSTER	PRODUCT
PER005	LbrM_31_v4_64	220925	0/1	0/0	C	LbrM2904_000666900.1	LbrM.31.0810	ORTHOMCL2408	mitochondrial RNA binding protein, putative
PER005	LbrM_31_v4_64	1280477	0/0	0/1	A	LbrM2904_000690400.1	LbrM.31.3270	ORTHOMCL2235	hypothetical protein, conserved
PER005	LbrM_34_v4_67	1332027	0/1	0/0	C	LbrM2904_000812600.1	LbrM.34.3340	ORTHOMCL1203	hypothetical protein, conserved
PER005	LbrM_34_v4_67	1834126	0/1	0/0	A	LbrM2904_000828000.1	LbrM.34.4710	ORTHOMCL1095	glyceraldehyde-3-phosphate dehydrogenase-like protein
PER005	LbrM_34_v4_67	2027496	0/1	0/0	G	LbrM2904_000833900.1	LbrM.34.5290	ORTHOMCL1039	amino acid permease, putative
PER005	LbrM_34_v4_67	2053769	0/1	0/0	A	LbrM2904_000834300.1	LbrM.34.5330	ORTHOMCL1035	HECT-domain (ubiquitin-transferase), putative
PER006	LbrM_31_v4_64	188504	0/0	0/1	T	LbrM2904_000665700.1	LbrM.31.0710	ORTHOMCL2418	hypothetical protein, conserved
PER094	LbrM_27_v4_60	76900	0/0	0/1	A	LbrM2904_000531400.1	LbrM.27.0320	ORTHOMCL3580	TATA-binding protein interacting (TIP20), putative
PER094	LbrM_27_v4_60	363765	0/1	0/0	G	LbrM2904_000537000.1	LbrM.27.0940	ORTHOMCL3527	Repeat of unknown function (DUF1126)/EF-hand domain pair, putative
PER094	LbrM_27_v4_60	589376	0/0	0/1	T	LbrM2904_000543100.1	LbrM.27.1570	ORTHOMCL3472	hypothetical protein, conserved
PER094	LbrM_30_v4_63	943511	0/0	0/1	A	LbrM2904_000648600.1	LbrM.30.2570	ORTHOMCL2585	hypothetical protein, conserved
PER094	LbrM_31_v4_64	549720	0/0	0/1	A	LbrM2904_000674300.1	LbrM.31.1610	ORTHOMCL2347	hypothetical protein, unknown function
PER094	LbrM_32_v4_66	688107	0/1	0/0	T	LbrM2904_000713000.1	LbrM.32.1960	ORTHOMCL2029	hypothetical protein, conserved
PER094	LbrM_35_v4_68	2472331	0/1	0/0	T	LbrM2904_000903600.1	LbrM.35.6700	ORTHOMCL423	GTPase activating protein, putative
PER122	LbrM_15_v4_46	248014	0/1	0/0	T	LbrM2904_000233500.1	LbrM.15.0580	ORTHOMCL6028	hypothetical protein, unknown function
PER122	LbrM_26_v4_59	817825	0/0	0/1	G	LbrM2904_000521800.1	LbrM.26.2030	ORTHOMCL3662	protein kinase, putative
PER122	LbrM_29_v4_61	1086572	0/1	0/0	T	LbrM2904_000618800.1	NA	NA	hypothetical protein, conserved
PER122	LbrM_31_v4_64	173197	0/0	0/1	A	LbrM2904_000665400.1	LbrM.31.0680	ORTHOMCL2421	CCCH zinc finger in TRM13 protein/U11-48K-like CHHC zinc finger/Methyltransferase TRM13, putative
PER122	LbrM_31_v4_64	590064	0/1	0/0	A	LbrM2904_000674800.1	LbrM.31.1640	ORTHOMCL2344	hypothetical protein, conserved
PER122	LbrM_31_v4_64	1182906	0/0	0/1	G	LbrM2904_000687200.1	LbrM.31.2960	ORTHOMCL2262	CrcB-like protein, putative
PER191	LbrM_20_v4_69	1315367	0/1	0/0	C	LbrM2904_000349200.1	NA	NA	Amastin
PER206	LbrM_05_v4_38	330868	0/1	0/0	C	LbrM2904_000078400.1	LbrM.05.0840	ORTHOMCL7165	hypothetical protein, conserved
PER206	LbrM_18_v4_54	547978	0/1	0/0	C	LbrM2904_000293000.1	LbrM.18.1340	ORTHOMCL5532	ttaggg binding factor, putative
PER206	LbrM_25_v4_58	230229	0/0	0/1	A	LbrM2904_000480800.1	LbrM.25.0510	ORTHOMCL4033	myosin heavy chain kinase c-like protein
PER206	LbrM_25_v4_58	282439	0/0	0/1	C	LbrM2904_000482300.1	LbrM.25.0660	ORTHOMCL4022	hypothetical protein, unknown function
PER206	LbrM_25_v4_58	282443	0/0	0/1	C	LbrM2904_000482300.1	LbrM.25.0660	ORTHOMCL4022	hypothetical protein, unknown function
PER206	LbrM_29_v4_61	907808	0/1	0/0	C	LbrM2904_000614200.1	LbrM.29.2070	ORTHOMCL2897	AAA domain containing protein, putative
PER206	LbrM_31_v4_64	199946	0/0	0/1	T	LbrM2904_000666200.1	LbrM.31.0740	ORTHOMCL2415	amino acid transporter aATP11, putative
PER206	LbrM_33_v4_65	453353	0/1	0/0	G	LbrM2904_000750500.1	LbrM.33.1300	ORTHOMCL1700	CW-type Zinc Finger, putative
PER206	LbrM_34_v4_67	1341081	0/1	0/0	T	LbrM2904_000813000.1	LbrM.34.3380	ORTHOMCL1199	acyl transferase-like protein, putative
PER206	LbrM_34_v4_67	1353496	0/1	0/0	T	LbrM2904_000813500.1	NA	NA	NA
PER207	LbrM_31_v4_64	236710	0/0	0/1	G	LbrM2904_000667300.1	LbrM.31.0850	ORTHOMCL2404	C2 domain containing protein, putative
PER207	LbrM_31_v4_64	1227461	0/0	0/1	A	LbrM2904_000688400.1	LbrM.31.3070	ORTHOMCL2252	Regulator of chromosome condensation (RCC1) repeat, putative
PER348	LbrM_11_v4_48	27194	0/1	0/0	T	LbrM2904_000165500.1	LbrM.19.0270	ORTHOMCL5470	SNF2/RAD54 related DNA helicase
PER348	LbrM_11_v4_48	170625	0/1	0/0	T	LbrM2904_000169600.1	LbrM.11.0120	ORTHOMCL6534	hypothetical protein, conserved
PER348	LbrM_11_v4_48	281980	0/1	0/0	A	LbrM2904_000172700.1	LbrM.11.0420	ORTHOMCL6506	hypothetical protein, conserved
PER348	LbrM_11_v4_48	282278	0/1	0/0	C	LbrM2904_000172700.1	LbrM.11.0420	ORTHOMCL6506	hypothetical protein, conserved
PER348	LbrM_11_v4_48	393330	0/1	0/0	G	LbrM2904_000175200.1	LbrM.11.0690	ORTHOMCL6487	hypothetical protein, conserved
PER348	LbrM_11_v4_48	483510	0/1	0/0	T	LbrM2904_000177300.1	LbrM.11.0870	ORTHOMCL6471	palmitoyl acyltransferase 7, putative
PER348	LbrM_31_v4_64	70579	0/1	0/0	G	LbrM2904_000662900.1	LbrM.31.0350	ORTHOMCL2446	Cupin superfamily protein, putative
PER348	LbrM_31_v4_64	184011	0/1	0/0	T	LbrM2904_000665600.1	LbrM.31.0700	ORTHOMCL2419	glycosomal transporter (GAT1), putative
PER348	LbrM_31_v4_64	210574	0/1	0/0	A	LbrM2904_000666600.1	LbrM.31.0780	ORTHOMCL2411	hypothetical protein, conserved
PER348	LbrM_31_v4_64	243290	0/0	0/1	T	LbrM2904_000667500.1	LbrM.31.0870	ORTHOMCL2402	metallo-peptidase, Clan MA(E), Family M41
PER348	LbrM_31_v4_64	255542	0/1	0/0	A	LbrM2904_000667800.1	LbrM.31.0900,LbrM.31.0910	ORTHOMCL234	major facilitator superfamily, putative
PER348	LbrM_31_v4_64	270176	0/1	0/0	G	LbrM2904_000668300.1	LbrM.31.0960	ORTHOMCL2395	c2 domain protein, putative
PER348	LbrM_31_v4_64	270180	0/1	0/0	A	LbrM2904_000668300.1	LbrM.31.0960	ORTHOMCL2395	c2 domain protein, putative
PER348	LbrM_31_v4_64	338669	0/1	0/0	T	LbrM2904_000669800.1	LbrM.31.1170	ORTHOMCL2382	hypothetical protein, conserved
PER348	LbrM_31_v4_64	515740	0/1	0/0	A	LbrM2904_000673700.1	NA	NA	hypothetical protein, conserved
PER348	LbrM_31_v4_64	581861	0/1	0/0	G	LbrM2904_000674700.1	LbrM.31.1630	ORTHOMCL2345	hypothetical protein, conserved
PER348	LbrM_31_v4_64	680867	0/1	0/0	C	LbrM2904_000675900.1	LbrM.31.1740	ORTHOMCL2335	protein kinase, putative
PER348	LbrM_31_v4_64	726040	0/0	0/1	A	LbrM2904_000677500.1	LbrM.31.1920	ORTHOMCL2323	hypothetical protein, conserved
PER348	LbrM_31_v4_64	726551	0/1	0/0	T	LbrM2904_000677500.1	LbrM.31.1920	ORTHOMCL2323	hypothetical protein, conserved
PER348	LbrM_31_v4_64	727104	0/0	0/1	C	LbrM2904_000677500.1	LbrM.31.1920	ORTHOMCL2323	hypothetical protein, conserved
PER348	LbrM_31_v4_64	961615	0/1	0/0	T	LbrM2904_000682300.1	LbrM.31.2390	ORTHOMCL2298	hypothetical protein, conserved
PER348	LbrM_31_v4_64	992274	0/1	0/0	T	LbrM2904_000682800.1	LbrM.31.2440	ORTHOMCL2293	hypothetical protein, unknown function
PER348	LbrM_31_v4_64	1010508	0/1	0/0	C	LbrM2904_000683000.1	LbrM.31.2460	ORTHOMCL2291	hypothetical protein, unknown function
PER348	LbrM_31_v4_64	1134355	0/1	0/0	A	LbrM2904_000685700.1	LbrM.31.2750	ORTHOMCL2273	lipase, putative
PER348	LbrM_31_v4_64	1173970	0/1	0/0	C	LbrM2904_000687000.1	LbrM.31.2940	ORTHOMCL2264	calreticulin, putative
PER348	LbrM_31_v4_64	1236102	0/1	0/0	T	LbrM2904_000688800.1	LbrM.31.3110	ORTHOMCL2248	kinetoplast-associated protein-like protein
PER348	LbrM_31_v4_64	1236118	0/1	0/0	T	LbrM2904_000688800.1	LbrM.31.3110	ORTHOMCL2248	kinetoplast-associated protein-like protein
PER348	LbrM_31_v4_64	1236553	0/1	0/0	T	LbrM2904_000688800.1	LbrM.31.3110	ORTHOMCL2248	kinetoplast-associated protein-like protein
PER348	LbrM_31_v4_64	1237489	0/1	0/0	A	LbrM2904_000688800.1	LbrM.31.3110	ORTHOMCL2248	kinetoplast-associated protein-like protein
PER348	LbrM_31_v4_64	1237903	0/1	0/0	T	LbrM2904_000688800.1	LbrM.31.3110	ORTHOMCL2248	kinetoplast-associated protein-like protein
PER362	LbrM_08_v4_42	365745	0/0	0/1	T	LbrM2904_000120500.1	LbrM.08.0780	ORTHOMCL6833	Dpy-30 motif containing protein, putative
PER362	LbrM_20_v4_69	239606	0/1	0/0	A	LbrM2904_000321700.1	LbrM.08.0670	ORTHOMCL6840	amastin-like protein
PER362	LbrM_31_v4_64	763628	0/1	0/0	T	LbrM2904_000678200.1	LbrM.31.2010	ORTHOMCL2316	Sphingosine N-acyltransferase, putative
